# Self-organizing human heart assembloids with autologous and developmentally relevant cardiac neural crest-derived tissues

**DOI:** 10.1101/2024.12.11.627627

**Authors:** Aleksandra Kostina, Artem Kiselev, Amanda Huang, Haley Lankerd, Sammantha Caywood, Ariadna Jurado-Fernandez, Brett Volmert, Colin O’Hern, Aniwat Juhong, Yifan Liu, Zhen Qiu, Sangbum Park, Aitor Aguirre

## Abstract

Neural crest cells (NCCs) are a multipotent embryonic cell population of ectodermal origin that extensively migrate during early development and contribute to the formation of multiple tissues. Cardiac NCCs play a critical role in heart development by orchestrating outflow tract septation, valve formation, aortic arch artery patterning, parasympathetic innervation, and maturation of the cardiac conduction system. Abnormal migration, proliferation, or differentiation of cardiac NCCs can lead to severe congenital cardiovascular malformations. However, the complexity and timing of early embryonic heart development pose significant challenges to studying the molecular mechanisms underlying NCC-related cardiac pathologies. Here, we present a sophisticated functional model of human heart assembloids derived from induced pluripotent stem cells, which, for the first time, recapitulates cardiac NCC integration into the human embryonic heart *in vitro*. NCCs successfully integrated at developmentally relevant stages into heart organoids, and followed developmental trajectories known to occur in the human heart. They demonstrated extensive migration, differentiated into cholinergic neurons capable of generating nerve impulses, and formed mature glial cells. Additionally, they contributed to the mesenchymal populations of the developing outflow tract. Through transcriptomic analysis, we revealed that NCCs acquire molecular features of their cardiac derivatives as heart assembloids develop. NCC-derived parasympathetic neurons formed functional connections with cardiomyocytes, promoting the maturation of the cardiac conduction system. Leveraging this model’s cellular complexity and functional maturity, we uncovered that early exposure of NCCs to antidepressants harms the development of NCC derivatives in the context of the developing heart. The commonly prescribed antidepressant Paroxetine disrupted the expression of a critical early neuronal transcription factor, resulting in impaired parasympathetic innervation and functional deficits in cardiac tissue. This advanced heart assembloid model holds great promise for high-throughput drug screening and unraveling the molecular mechanisms underlying NCC-related cardiac formation and congenital heart defects.

**IN BRIEF:** Human neural crest heart assembloids resembling the major directions of neural crest differentiation in the human embryonic heart, including parasympathetic innervation and the mesenchymal component of the outflow tract, provide a human-relevant embryonic platform for studying congenital heart defects and drug safety.
