## Supplementary table 1 for "Self-organizing human heart assembloids with autologous and developmentally relevant cardiac neural crest-derived tissues"

### Sheet: Sheet1
Primer Name	Sequence
SLC18A3_F	ACCGCAAGGTCTGTACGATG
SLC18A3_R	GTCCTCGCACGCATCAAAAG
NEFM_F	CGCTGCGTACAGAAAACTCC
NEFM_R	ATTGTGATTGGGGGTCGGTG
PRPH_F	AATATAAAGACGACTGTGCCTGAG
PRPH_R	CTGGGACTCTGTCACCACCT
PHOX2B_F	GATAAGGACCACTTTTGGGGC
PHOX2B_R	TTTGTAAGGAACTGCGGCG
S100B_F	GAAGGGAGGGAGACAAGCAC
S100B_R	CCTCCTGCTCTTTGATTTCCTCT
GAP43_F	AGCTGAAGAGAACATAGAAGCTGT
GAP43_R	TTCTTTACCCTCGTCCTGCC
TFAP2A_F	AACATGCTCCTGGCTACAAAA
TFAP2A_R	AGGGGAGATCGGTCCTGA
NGFR_F	CCTCATCCCTGTCTATTGCTCC
NGFR_R	GTTGGCTCCTTGCTTGTTCTGC
SOX10_F	AGCCCTCAGGACCCTATTAT
SOX10_R	TCAGAGATGGCCGTGTAGA
FOXD3_F	AATCCTGGACTCTGCCTCT
FOXD3_R	AGTTTGCTCGACCAGCTTAG
