## Supplementary table 2 for "Self-organizing human heart assembloids with autologous and developmentally relevant cardiac neural crest-derived tissues"

### Sheet: Primary
Antibody name	Host species	Dilution	Catalog number	Vendor
TNNT2	Mouse	1:200	ab8295	Abcam
TNNT2	Rabbit	1:200	ab45932	Abcam
WT1	Rabbit	1:200	ab89901	Abcam
SOX10	Rabbit	1:1000	89356	Cell Signaling
TFAP2A	Mouse	1:50	3B5	DSHB
mCherry	Goat	1:200	NBP3-05558	Novus Biologicals
NEFM	Mouse	1:50	2H3	DSHB
Peripherin	Rabbit	1:100	NB300-137	Novus Biologicals
TUBB3	Mouse	1:50	6G7	DSHB
CHAT	Rabbit	1:100	20747-1-AP	Proteintech
VACHT	Rabbit	1:100	ACT-003	Alomone Lab
SYN1	Rabbit	1:100	20258-1-AP	Proteintech
TWIST1	Sheep	1:200	AF6230	R&D Systems
VSNL1	Rabbit	1:100	GTX115039	GeneTex
S100B	Rabbit	1:100	15146-1-AP	Proteintech

### Sheet: Secondary
Antibody name	Host species	Dilution	Catalog number	Vendor
Alexa Fluor 488	Donkey anti-mouse	1:200	A-21202	Thermo Fisher Scientific
Alexa Fluor 488	Donkey anti-rabbit	1:200	A-21206	Thermo Fisher Scientific
Alexa Fluor 594	Donkey anti-mouse	1:200	A-21203	Thermo Fisher Scientific
Alexa Fluor 594	Donkey anti-rabbit	1:200	A-21207	Thermo Fisher Scientific
Alexa Fluor 647	Donkey anti-rabbit	1:200	A-31573	Thermo Fisher Scientific
Alexa Fluor 594	Donkey anti-goat	1:200	A-11058	Thermo Fisher Scientific
Alexa Fluor 488	Donkey anti-sheep	1:200	A-11015	Thermo Fisher Scientific
