## Supplementary table 3 for "Self-organizing human heart assembloids with autologous and developmentally relevant cardiac neural crest-derived tissues"

### Sheet: ACM
Gene ID	Log2FoldChange	p-value
ADGRL2	2.0590	1.1231e-27
CRYAB	2.1205	0.00042689
GATA4	1.3219	0.000085928
GJA5	3.5707	5.5881e-7
KCNA5	2.2952	0.00010827
KCNJ5	2.5292	0.00047219
KCNQ1	1.9958	0.0000064522
LMOD2	3.0983	0.0000055012
MYH6	2.5509	0.00017277
MYL3	3.0667	0.0000071684
MYL4	2.5288	0.00011200
MYL7	2.7512	0.000029372
MYOM2	2.6927	0.00011388
NPPA	3.1594	0.0000072097
PPP1R1A	2.2267	0.00021844
SLC8A1	2.2355	0.00013098
TECRL	2.1096	0.00037832
TNNT2	2.4124	0.00022348
TTN	2.4807	0.00030339

### Sheet: LV CM
Gene ID	Log2FoldChange	p-value
ADAMTSL1	1.4649	0.00028628
APCDD1	1.4985	0.00068579
CORIN	2.8948	0.000026649
IRX4	3.6187	6.6872e-7
KCNIP4	2.3448	0.0000010903
KCNQ5	2.8909	1.2650e-9
MYH7	4.9313	8.8344e-8
MYL2	5.0804	2.6295e-7
NELL1	1.5239	0.0096677
PKP2	2.3652	6.9658e-10
PRDM16	1.2585	0.0076061
SCUBE3	2.5105	1.1398e-18
SORCS1	1.3425	0.0052884
STAC	4.0397	1.5228e-17
TBX2	1.0433	0.0053234
TNNI1	2.6136	0.000020943

### Sheet: RV CM
Gene ID	Log2FoldChange	p-value
ANKRD1	3.7673	2.5985e-8
CAMTA2	2.6994	5.8748e-50
FABP3	2.4795	0.000092538
MYH7B	3.1268	2.6329e-7
NMRK2	3.8721	6.9842e-9
NPPB	4.2130	4.5273e-8
NR1D1	3.3506	1.4546e-18
PLN	2.6571	0.000021123
RGS4	2.2948	0.0000066284
SLC2A3	1.9046	2.4945e-9
SLC30A1	1.9871	5.0127e-12
SLC5A3	1.9095	2.8002e-26

### Sheet: SAN
Gene ID	Log2FoldChange	p-value
ABLIM2	2.5942	1.5550e-9
ADRB1	2.3669	0.00019029
ADRB2	1.6494	0.0052259
ANGPT1	3.3333	1.5780e-9
ARHGEF4	3.2819	5.7245e-10
CACNA1D	1.8839	0.000015687
CADPS2	2.0893	1.7213e-11
CAV3	1.6953	2.6764e-10
CDH23	2.5732	3.5493e-11
CHRM1	3.2573	0.00043846
CHRM2	2.3357	0.000016866
CPNE5	1.9999	0.0011884
CRACR2A	2.9382	8.3407e-9
GRIP2	3.5383	7.2992e-8
HCN1	2.7347	0.0000016422
HCN4	1.5644	0.0099770
KCNJ3	2.3866	0.0000012255
NAV2	2.0666	5.6890e-8
NCAM1	1.5329	0.00016250
NOS2	3.0065	0.00014638
NRXN1	2.0005	0.00021945
RBM20	2.5114	0.000060739
RGS6	2.4914	0.0000013740
SCN1B	2.8854	2.5163e-8
SCN5A	2.0554	0.00032615
SEMA6C	1.6411	2.5664e-12
SHOX2	3.4690	1.6954e-10
SLIT3	1.7981	0.0000068343
SRL	2.6253	0.000093178
STXBP6	2.0031	2.5909e-9
SYT12	2.2732	0.00028029
TCAP	2.7164	0.000064088
TENM2	2.4901	6.6606e-9
TRPM3	3.0121	6.6907e-9
VSNL1	3.4833	9.9013e-11
ZNF385B	2.9250	7.5459e-11

### Sheet: EPC
Gene ID	Log2FoldChange	p-value
ALDH1A2	3.3667	9.6512e-25
ALOX15	6.3467	3.9411e-46
BNC1	6.4370	2.8402e-78
CA9	2.3168	5.7485e-9
CFH	4.3225	2.2215e-22
CFI	3.2666	2.0696e-22
CPE	1.6786	1.2150e-8
FNDC1	5.3919	1.1149e-44
HAS1	3.7488	5.9474e-13
ITLN1	6.4178	2.0869e-56
KLK11	7.6593	2.4252e-44
LGALS2	2.2722	0.000010178
LRP2	4.2721	1.8353e-16
LY6H	2.1730	7.1166e-7
MSLN	6.7592	4.3814e-9
NPY	6.8963	8.7258e-66
PDZK1IP1	6.9444	1.4077e-22
PLAC9	2.2220	7.5062e-8
PRG4	6.5989	7.2081e-24
RARRES2	3.2846	4.7052e-20
SBSPON	4.6292	1.3673e-19
SFRP2	2.6790	5.4466e-10
SFRP5	2.5922	1.3500e-12
SPRR2F	5.8950	3.8097e-44
TBX18	3.0297	2.1897e-14
TM4SF1	1.8023	0.000045394
TNNT1	5.5407	5.8386e-65
UPK3B	7.2544	6.5828e-48
WT1	3.9350	1.1289e-29

### Sheet: EC
Gene ID	Log2FoldChange	p-value
CD34	7.9104	1.0254e-32
CDH5	9.8766	3.9767e-128
CLDN5	11.420	3.1400e-50
DLL4	7.5915	2.8909e-28
ECSCR	9.2854	2.9611e-50
ESAM	8.8534	4.8872e-101
ESM1	11.018	2.8629e-80
FLT1	5.6948	5.3310e-26
FLT4	7.1883	3.4617e-55
GJA4	8.0704	4.1354e-22
GNG11	4.4743	2.6590e-21
HEY1	4.3691	4.8434e-41
ICAM2	9.5618	3.2440e-94
KDR	7.2227	1.1957e-45
MYCT1	9.3130	2.8427e-24
NOTCH1	3.0039	3.3487e-27
NOTCH4	6.1044	2.2962e-157
PCDH12	7.2087	2.2783e-77
PECAM1	9.0390	4.6063e-32
PLVAP	8.5158	5.8561e-58
RASIP1	6.3910	3.1628e-122
ROBO4	9.9685	3.3709e-35
SOX18	9.3066	1.7755e-62
SOX7	6.5306	2.6968e-26
TIE1	9.3919	3.3016e-116

### Sheet: SMC
Gene ID	Log2FoldChange	p-value
ACTA2	3.5738	4.3136e-11
ACTG2	6.6737	2.3846e-21
ALDH1B1	3.1632	5.8727e-54
CHRM3	3.5988	1.8746e-12
CNN1	3.3512	2.2265e-11
COL19A1	4.1637	1.3082e-13
CSRP2	2.4032	8.3373e-13
CXCL12	1.7199	5.6161e-8
DES	2.8664	2.1427e-7
GREM2	4.1583	5.0281e-14
IL1RAPL2	4.4556	2.2146e-16
KCND2	2.3949	0.000066306
KCNMB1	6.1623	3.7178e-26
LMOD1	3.6177	7.6521e-11
MYH11	5.7253	1.4628e-17
MYL6	1.2710	8.5149e-11
NRP2	2.1275	5.0807e-9
SORBS1	3.3328	1.5627e-20
SPARCL1	3.9429	2.7143e-10
SYNPO2	3.7269	7.5389e-13
TAGLN	5.1214	3.8349e-28
TPM2	3.7600	5.4895e-18

### Sheet: MESC
Gene ID	Log2FoldChange	p-value
ABCC9	2.8543	2.7224e-7
BMP10	4.4800	0.0000076527
CXCL12	0.99653	0.0014874
HOXB3	1.1245	0.000018571
KCND2	2.8381	0.0000028404
KCNJ8	1.6868	0.000049899
LHX2	4.2929	3.3347e-13
PDGFRB	2.3715	0.000016887
RGS5	2.5182	1.5967e-7
SNAI2	1.5886	0.00050294

### Sheet: OFT
Gene ID	Log2FoldChange	p-value
BAMBI	1.4198	1.0087e-8
BMP4	1.3732	0.000097347
COL1A1	1.9099	0.00028456
COL1A2	1.9515	0.00033417
COL3A1	2.0215	0.00011431
COL9A1	1.3988	0.00079881
COL9A3	1.1115	0.0068283
DCN	1.9527	0.00050721
DHRS3	0.52585	0.0062919
FOXC2	1.6752	0.00045230
FXYD5	1.6126	0.0010066
FZD2	0.69006	0.015002
GJA1	0.99264	0.015014
GLIS1	2.7948	7.1043e-7
MSX1	2.2434	0.0000075381
PITX2	1.2747	0.00044182
POSTN	2.0043	0.00038860
PRRX2	1.5623	0.0024688
SCX	2.3370	8.7276e-13
SFRP2	2.0409	0.00036738
TBX3	1.3736	0.0000013965
TCF21	2.0117	0.00032517
TGFBI	2.7953	0.0000013538
VEGFA	0.84797	0.0023135

### Sheet: CF1 CF2
Gene ID	Log2FoldChange	p-value
COL15A1	3.2779	1.0968e-13
COL4A4	3.5055	1.1848e-13
ICAM1	2.9779	2.9484e-11
VCAM1	2.6454	5.4028e-11
VIM	1.5068	3.9133e-8
FBLN5	1.6788	0.000015673
PDGFRA	1.4485	0.000025617
TCF21	1.0658	0.0086256
DDR2	0.71313	0.012206
